# Beetle bioluminescence outshines aerial predators

**DOI:** 10.1101/2021.11.22.469605

**Authors:** Gareth S. Powell, Natalie A. Saxton, Yelena M. Pacheco, Kathrin F. Stanger-Hall, Gavin J. Martin, Dominik Kusy, Luiz Felipe Lima Da Silveira, Ladislav Bocak, Marc A. Branham, Seth M. Bybee

## Abstract

Bioluminescence is found across the tree of life and has many functions. Yet we understand very little about its timing and origins, particularly as a predator avoidance strategy. Understanding the timing between bioluminescence and predator origins has yet to be examined and can help elucidate the evolution of this ecologically important aposematic signal. Using the most prevalent bioluminescent group, fireflies, where bioluminescence primarily functions as aposematic and sexual signals, the timing for the origins of both potential predators of fireflies and bioluminescence is explored. Divergence time estimations were performed using genomic-scale phylogenetic reconstructions, and multiple fossil calibration points, allowing for a robust estimate for the origin of lampyrid bioluminescence as a terrestrial and as an aerial signal. Our results recover the origins of terrestrial beetle bioluminescence at 141.17 (122.63–161.17) mya and firefly aerial bioluminescence at 133.18 (117.86–152.47) mya with a large dataset focused on Lampyridae; and terrestrial bioluminescence as 148.03 (130.12–166.80) mya, with the age of aerial bioluminescence at 104.97 (99.00–120.90) mya with a complementary broad Elateroidea dataset. These ages predate the origins of all known extant aerial predators (i.e., bats and birds) and support the much older terrestrial predators (assassin bugs, frogs, ground beetles, lizards, snakes, hunting spiders, and harvestmen) as the most likely drivers of terrestrial bioluminescence in beetles, and sexual signaling likely being the original function in aerial fireflies.
