## Supplemental Table 2 for "Beetle bioluminescence outshines aerial predators"

### Sheet: Sheet1
Supp. Table 2. Character coding used in ancestral state reconstructions. Larval bioluminescence was coded as absent (0) or present (1). Adult bioluminescence was coded as either absent (0), female-only terrestrial bioluminescence, with non-bioluminescent males (1), or aerial bioluminescence of either males and females (2).
Code	Family	Subfamily	Species	Dataset	Larvae	Adult
CO1548	Cantharidae	NA	Cantharidae sp. 1	Martin	0	0
KSH_12271	Cantharidae	NA	Cantharidae sp. 2	Martin	0	0
CO1310	Elateridae	NA	Ampedus pomonae	Martin	0	0	0	absent
CO1077	Elateridae	NA	Pyrophorus sp.	Martin	1	2	1	female-only terrestial
CO1309	Eucnemidae	NA	Microrhagus pygmaeus	Martin	0	0	2	aerial male or female
CO1545	Lycidae	NA	Calopteron reticulatum	Martin	0	0
CO1286	Omethidae	NA	Telegeusis nubifer	Martin	0	0
CO1544	Phengodidae	NA	Phengodes sp.	Martin	1	1
CO1285	Phengodidae	NA	Zarhipis integripennis	Martin	1	1
CO1304	Rhagophthalmidae	NA	Rhagophthalmus ohbai	Martin	1	1
CO1212	Lampyridae	Amydetinae	Amydetes fastigiata	Martin	1	2
CO1211	Lampyridae	Amydetinae	Cladodes illigeri	Martin	1	2
CO1213	Lampyridae	Amydetinae	Ethra axillaris	Martin	1	2
CO1214	Lampyridae	Amydetinae	Memoan ciceroi	Martin	1	2
CO1216	Lampyridae	Amydetinae	Psilocladus sigillatus	Martin	1	2
CO1245	Lampyridae	Amydetinae	Psilocladus sp. 1	Martin	1	2
CO1218	Lampyridae	Amydetinae	Psilocladus sp. 2	Martin	1	2
CO1215	Lampyridae	Amydetinae	Scissicauda disjuncta	Martin	1	1
CO1305	Lampyridae	Amydetinae	Vesta impressicollis	Martin	1	2
CO1299	Lampyridae	Amydetinae	Vesta saturnalis	Martin	1	2
CO1219	Lampyridae	Amydetinae	Vesta sp.	Martin	1	2
CO1281	Lampyridae	Cyphonocerinae	Pollaclasis bifaria	Martin	1	1
CO1069	Lampyridae	Lampyrinae	Aspisoma sp.	Martin	1	2
CO1233	Lampyridae	Lampyrinae	Aspisoma sticticum	Martin	1	2
CO1234	Lampyridae	Lampyrinae	Cratomorphus sp.	Martin	1	2
CO1292	Lampyridae	Lampyrinae	Diaphanes pectinealis	Martin	1	2
CO1223	Lampyridae	Lampyrinae	Diaphanes sp. 1	Martin	1	2
CO1516	Lampyridae	Lampyrinae	Diaphanes sp. 2	Martin	1	2
CO1524	Lampyridae	Lampyrinae	Diaphanes sp. 3	Martin	1	2
CO1523	Lampyridae	Lampyrinae	Diaphanes sp. 4	Martin	1	2
KSH_6091	Lampyridae	Lampyrinae	Ellychnia corrusca	Martin	1	1
CO1197	Lampyridae	Lampyrinae	Ellychnia sp.	Martin	1	1
CO1067	Lampyridae	Lampyrinae	Heterophotinus sp.	Martin	1	2
CO1294	Lampyridae	Lampyrinae	Lamprigera yunnana	Martin	1	2
CO1060	Lampyridae	Lampyrinae	Lamprocera sp. 1	Martin	1	2
CO1459	Lampyridae	Lampyrinae	Lamprocera sp. 2	Martin	1	2
CO1457	Lampyridae	Lampyrinae	Lamprocera sp. 3	Martin	1	1
CO1231	Lampyridae	Lampyrinae	Lamprocera sp. 4	Martin	1	1
CO1287	Lampyridae	Lampyrinae	Lamprohiza splendidula	Martin	1	2
CO1071	Lampyridae	Lampyrinae	Lampyris noctiluca	Martin	1	2
CO1551	Lampyridae	Lampyrinae	Lucidota atra	Martin	1	1
CO1232	Lampyridae	Lampyrinae	Lucio blattinum	Martin	1	2
CO1226	Lampyridae	Lampyrinae	Lychnacris sp.	Martin	1	2
CO1092	Lampyridae	Lampyrinae	Microphotus sp.	Martin	1	2
CO1227	Lampyridae	Lampyrinae	Petalacmis sp.	Martin	1	2
CO1549	Lampyridae	Lampyrinae	Phausis reticulata	Martin	1	2
CO1289	Lampyridae	Lampyrinae	Phosphaenopterus metzneri	Martin	1	2
KSH_17651	Lampyridae	Lampyrinae	Photinus ardens	Martin	1	NA
KSH_1028	Lampyridae	Lampyrinae	Photinus australis	Martin	1	2
KSH_9013	Lampyridae	Lampyrinae	Photinus brimleyi	Martin	1	2
KSH_9670	Lampyridae	Lampyrinae	Photinus carolinus	Martin	1	2
KSH_10061	Lampyridae	Lampyrinae	Photinus floridanus	Martin	1	2
KSH_14611	Lampyridae	Lampyrinae	Photinus granulatus	Martin	1	2
CO1074	Lampyridae	Lampyrinae	Photinus macdermotti 1	Martin	1	2
KSH_87151	Lampyridae	Lampyrinae	Photinus macdermotti 2	Martin	1	2
CO1547	Lampyridae	Lampyrinae	Photinus pyralis	Martin	1	2
CO1224	Lampyridae	Lampyrinae	Photinus sp. 1	Martin	1	2
CO1528	Lampyridae	Lampyrinae	Photinus sp. 2	Martin	1	2
CO1057	Lampyridae	Lampyrinae	Photinus stellaris	Martin	1	2
CO1230	Lampyridae	Lampyrinae	Photinini sp.	Martin	1	2
CO1307	Lampyridae	Lampyrinae	Pleotomodes needhami	Martin	1	2
KSH_4081	Lampyridae	Lampyrinae	Pyractomena borealis	Martin	1	2
CO1063	Lampyridae	Lampyrinae	Pyractonema sp. 1	Martin	1	1
COARG	Lampyridae	Lampyrinae	Pyractonema sp. 2	Martin	1	1
CO1293	Lampyridae	Lampyrinae	Pyrocoelia pygidialis	Martin	1	2
CO1552	Lampyridae	Lampyrinae	Pyropyga decipiens	Martin	1	1
CO1080	Lampyridae	Lampyrinae	Pyropyga nigricans	Martin	1	1
CO1306	Lampyridae	Lampyrinae	Tenaspis angularis	Martin	1	1
CO1291	Lampyridae	Luciolinae	Abscondita cerata	Martin	1	2
CO1297	Lampyridae	Luciolinae	Asymmetricata circumdata	Martin	1	2
CO1221	Lampyridae	Luciolinae	Atyphella flammulans	Martin	1	2
CO1520	Lampyridae	Luciolinae	Australoluciola nigra	Martin	1	2
CO1222	Lampyridae	Luciolinae	Australoluciola sp.	Martin	1	2
CO1298	Lampyridae	Luciolinae	Curtos bilineatus	Martin	1	2
CO1303	Lampyridae	Luciolinae	Curtos obsuricolor	Martin	1	2
CO1255	Lampyridae	Luciolinae	Curtos sp.	Martin	1	2
CO1295	Lampyridae	Luciolinae	Emeia pseudosauteri	Martin	1	2
CO1220	Lampyridae	Luciolinae	Lloydiella uberia	Martin	1	2
CO1518	Lampyridae	Luciolinae	Luciola sp. 1	Martin	1	2
CO1225	Lampyridae	Luciolinae	Luciola sp. 2	Martin	1	2
CO1505	Lampyridae	Luciolinae	Luciolinae nr. Luciola 1	Martin	1	2
CO1525	Lampyridae	Luciolinae	Luciolinae nr. Luciola 2	Martin	1	2
CO1510	Lampyridae	Luciolinae	Luciolinae nr. Luciola 3	Martin	1	2
CO1509	Lampyridae	Luciolinae	Luciolinae nr. Luciola 4	Martin	1	2
CO1534	Lampyridae	Luciolinae	Luciolinae sp.	Martin	1	2
CO1517	Lampyridae	Luciolinae	Pteroptyx sp.	Martin	1	2
CO1296	Lampyridae	Luciolinae	Pygoluciola qinqyu	Martin	1	2
CO1229	Lampyridae	Luciolinae	Trisinuata sp.	Martin	1	2
CO1308	Lampyridae	Ototretinae	Drilaster sp.	Martin	1	1
CO1302	Lampyridae	Ototretinae	Stenocladius shirakii	Martin	1	1
CO1290	Lampyridae	Photurinae	Bicellonycha sp. 1	Martin	1	2
CO1228	Lampyridae	Photurinae	Bicellonycha sp. 2	Martin	1	2
CO1546	Lampyridae	Photurinae	Photuris congener	Martin	1	2
CO1049	Lampyridae	Photurinae	Photuris divisia	Martin	1	2
KSH_406	Lampyridae	Photurinae	Photuris frontalis	Martin	1	2
KSH_8870	Lampyridae	Photurinae	Photuris quadrifulgens	Martin	1	2
CO1062	Lampyridae	Photurinae	Pyrogaster sp.	Martin	1	2
CO1550	Lampyridae	Pterotinae	Pterotus obscuripennis	Martin	1	2
ENT425	Artematopodidae	Artematopodinae	Macropogon testaceipennis	Douglas	0	0
SRR2083717	Buprestidae	Polycestinae	Ptosima undecimmaculata	Douglas	0	0
SRR2083638	Byrrhidae	Byrrhinae	Byrrhus pilula	Douglas	0	0
SRR2083702	Byrrhidae	Byrrhinae	Notolioon sp.	Douglas	0	0
SRR2083719	Cantharidae	Cantharinae	Rhagonycha fulva	Douglas	0	0
ENT431	Cantharidae	Indetermined	Indetermined sp.	Douglas	0	0
ENT428	Cerophytidae	Na	Cerophytum elateroides	Douglas	0	0
SRR2083659	Dryopidae	Na	Dryops sp.	Douglas	0	0
ENT403	Elateridae	Agrypninae	Agrypnus sp.	Douglas	0	0
ENT434	Elateridae	Agrypninae	Compsolacon crenicollis	Douglas	0	0
ENT436	Elateridae	Agrypninae	Elasmosomus sp.	Douglas	0	0
ENT435	Elateridae	Agrypninae	Lacon punctatus	Douglas	0	0
ENT438	Elateridae	Agrypninae	Drilus flavescens	Douglas	0	0
SRR2083658	Elateridae	Agrypninae	Drilus concolor	Douglas	0	0
ENT440	Elateridae	Agrypninae	Malacogaster sp.	Douglas	0	0
ENT439	Elateridae	Agrypninae	Selasia sp.	Douglas	0	0
ENT442	Elateridae	Agrypninae	Chalcolepidius sp.	Douglas	0	0
ENT424	Elateridae	Agrypninae	Cryptalaus sp.	Douglas	0	0
ENT441	Elateridae	Agrypninae	Cryptalaus sp.	Douglas	0	0
ENT443	Elateridae	Agrypninae	Ludioctenus cyprius	Douglas	0	0
ENT444	Elateridae	Agrypninae	Aeoloderma sp. nr. Crucifer	Douglas	0	0
ENT446	Elateridae	Agrypninae	Aeoloides sp.	Douglas	0	0
ENT303	Elateridae	Agrypninae	Aeolus mellillus	Douglas	0	0
ENT445	Elateridae	Agrypninae	Drasterius bimaculatus	Douglas	0	0
ENT422	Elateridae	Agrypninae	Monocrepidius sp.	Douglas	0	0
ENT401	Elateridae	Agrypninae	Pachyderes sp.	Douglas	0	0
ENT404	Elateridae	Agrypninae	Lanelater sp.	Douglas	0	0
ENT447	Elateridae	Agrypninae	Pyrophorini sp.	Douglas	1	2
ENT420	Elateridae	Cardiophorinae	Aptopus sp.	Douglas	0	0
ENT410	Elateridae	Cardiophorinae	Cardiophorus discicollis	Douglas	0	0
ENT497	Elateridae	Cardiophorinae	Cardiophorus erichsoni	Douglas	0	0
ENT419	Elateridae	Cardiophorinae	Esthesopus sp.	Douglas	0	0
ENT421	Elateridae	Cardiophorinae	Horistonotus sp.	Douglas	0	0
ENT415	Elateridae	Cardiophorinae	Paracardiophorus sp.	Douglas	0	0
ENT472	Elateridae	Cebrioninae	Cebrio sp.	Douglas	0	0
ENT411	Elateridae	Dendrometrinae	Hapatesus sp.	Douglas	0	0
ENT449	Elateridae	Dendrometrinae	Athous vittatus	Douglas	0	0
ENT452	Elateridae	Dendrometrinae	Denticollis linearis	Douglas	0	0
ENT450	Elateridae	Dendrometrinae	Gambrinus violaceus	Douglas	0	0
ENT453	Elateridae	Dendrometrinae	Hemicrepidius niger	Douglas	0	0
ENT407	Elateridae	Dendrometrinae	Limonius sp.	Douglas	0	0
ENT451	Elateridae	Dendrometrinae	Pheletes aeneoniger	Douglas	0	0
ENT454	Elateridae	Dendrometrinae	Dima elateroides	Douglas	0	0
ENT455	Elateridae	Dendrometrinae	Penia sp.	Douglas	0	0
ENT456	Elateridae	Dendrometrinae	Platiana sp.	Douglas	0	0
ENT405	Elateridae	Dendrometrinae	Hypnoidus sp.	Douglas	0	0
ENT423	Elateridae	Dendrometrinae	Tropihypnus sp.	Douglas	0	0
ENT458	Elateridae	Dendrometrinae	Oxynopterus sp.	Douglas	0	0
ENT460	Elateridae	Dendrometrinae	Anostirus castaneus	Douglas	0	0
ENT461	Elateridae	Dendrometrinae	Ctenicera pectinicornis	Douglas	0	0
ENT406	Elateridae	Dendrometrinae	Prosternon sp.	Douglas	0	0
ENT462	Elateridae	Dendrometrinae	Pseudanostirus globicollis	Douglas	0	0
ENT463	Elateridae	Dendrometrinae	Selatosomus aeneus	Douglas	0	0
ENT302	Elateridae	Dendrometrinae	Selatosomus destructor	Douglas	0	0
ENT464	Elateridae	Dendrometrinae	Semiotus sp.	Douglas	0	0
ENT701	Elateridae	Elaterinae	Agriotes lineatus	Douglas	0	0
ENT465	Elateridae	Elaterinae	Agriotes sputator	Douglas	0	0
ENT466	Elateridae	Elaterinae	Dalopius marginatus	Douglas	0	0
ENT467	Elateridae	Elaterinae	Ectinus aterrimus	Douglas	0	0
ENT469	Elateridae	Elaterinae	Brachygonus megerlei	Douglas	0	0
ENT470	Elateridae	Elaterinae	Haterumelater fulvago	Douglas	0	0
ENT468	Elateridae	Elaterinae	Ischnodes sanguinicollis	Douglas	0	0
ENT412	Elateridae	Elaterinae	Dioxypterus sp.	Douglas	0	0
ENT473	Elateridae	Elaterinae	Propsephus sp.	Douglas	0	0
ENT418	Elateridae	Elaterinae	Diplostethus sp.	Douglas	0	0
ENT413	Elateridae	Elaterinae	Elater abruptus	Douglas	0	0
ENT474	Elateridae	Elaterinae	Pittonotus theseus	Douglas	0	0
ENT475	Elateridae	Elaterinae	Sericus brunneus	Douglas	0	0
ENT417	Elateridae	Elaterinae	Megapenthes tartareus	Douglas	0	0
ENT476	Elateridae	Elaterinae	Procraerus tibialis	Douglas	0	0
ENT402	Elateridae	Elaterinae	Melanotus sp.	Douglas	0	0
SRR2083691	Elateridae	Elaterinae	Melanotus villosus	Douglas	0	0
ENT478	Elateridae	Elaterinae	Podeonius acuticornis	Douglas	0	0
ENT479	Elateridae	Elaterinae	Porthmidius austriacus	Douglas	0	0
ENT480	Elateridae	Elaterinae	Idolus picipennis	Douglas	0	0
ENT482	Elateridae	Elaterinae	Adrastus sp.	Douglas	0	0
ENT481	Elateridae	Elaterinae	Synaptus filiformis	Douglas	0	0
ENT414	Elateridae	Elaterinae	Ampedus sp.	Douglas	0	0
ENT484	Elateridae	Eudicronychinae	Anisomerus sp.	Douglas	0	0
ENT483	Elateridae	Eudicronychinae	Eudicronychus sp.	Douglas	0	0
ENT485	Elateridae	Hemiopinae	Hemiops sp.	Douglas	0	0
ENT487	Elateridae	Lissominae	Drapetes mordelloides	Douglas	0	0
ENT486	Elateridae	Lissominae	Lissomus sp.	Douglas	0	0
ENT408	Elateridae	Negastriinae	Negastrius sp.	Douglas	0	0
ENT416	Elateridae	Negastriinae	Paradonus sp.	Douglas	0	0
ENT489	Elateridae	Negastriinae	Zorochros dermestoides	Douglas	0	0
ENT488	Elateridae	Negastriinae	Quasimus minutissimus	Douglas	0	0
ENT409	Elateridae	Oestodinae	Oestodes tenuicollis	Douglas	0	0
ENT490	Elateridae	Omalisinae	Omalisus fontisbellaquei	Douglas	0	0
ENT492	Elateridae	Pityobiinae	Pityobius anguinus	Douglas	0	0
ENT499	Elateridae	Pityobiinae	Tibionema abdominalis	Douglas	0	0
ENT493	Elateridae	Plastocerinae	Plastocerus angulosus	Douglas	0	0
ENT494	Elateridae	Tetralobinae	Piezophyllus sp.	Douglas	0	0
ENT495	Elateridae	Tetralobinae	Tetralobus sp.	Douglas	0	0
ENT426	Eucnemidae	Indetermined	Indetermined sp.	Douglas	0	0
SRR2083670	Heteroceridae	Heterocerinae	Heterocerus fenestratus	Douglas	0	0
ENT432	Lampyridae	Indetermined	Indetermined sp.	Douglas	1	NA
SRR2083681	Lampyridae	Lampyrinae	Lamprohiza splendidula	Douglas	1	2
ENT498	Lycidae	Indetermined	Indetermined sp.	Douglas	0	0
SRR2083715	Lycidae	Indetermined	Porrostoma sp.	Douglas	0	0
ENT429	Phengodidae	Phengodinae	Zarhipis integripennis	Douglas	1	1
ENT430	Rhagophthalmidae	NA	Falsophrixothrix sp.	Douglas	1	1
ENT427	Throscidae	NA	Aulonothroscus sp.	Douglas	0	0
SRR2083733	Throscidae	NA	Trixagus carinifrons	Douglas	0	0
